# Perturb-ME: Scalable mechanism discovery from phenotype-enriched genome-wide screens

**DOI:** 10.64898/2026.08.17.745330

**Authors:** Hanchen Wang, Jiacheng Gu, Chris J. Frangieh, Michael S. Cuoco, Maryann Zhao, Arindam Sett, Tom Beyer, Kuan Pang, Etzard Stolte, Zihan Xu, Jure Leskovec, Orit Rozenblatt-Rosen, Vivek Natarajan, Kathryn Geiger-Schuller, Pratiksha I. Thakore, Aviv Regev

## Abstract

Perturb-seq enables pooled genetic screens with rich single-cell profiling readouts, but genome-scale profiling remains costly and may not be associated with other established functional characteristics. Moreover, as screens grow in size and complexity, interpreting the resulting data comprehensively is challenging and slow. Here, we introduce Perturb-seq with Marker Enrichment (Perturb-ME), which combines genome-scale CRISPR screening, phenotype-based enrichment and multimodal single-cell profiling. Applied to MHC-I cell surface protein expression in melanoma, Perturb-ME profiled HLA-low and HLA-high cells with matched RNA, surface-protein and guide measurements. A regulatory model with 221 impactful regulators affecting 1,998 responsive genes recovered seven coherent co-functional regulatory modules governing nine gene programs, including the canonical IFNγ-MHC-I axis regulating an antigen-presentation and interferon-response program. Agentic interpretation of the entire model with an AI co-scientist linked additional modules to trafficking, proteostasis and chromatin regulation. Perturb-ME, along with agentic interpretation, provide a scalable framework for comprehensive functional discovery from phenotype-enriched genetic screens.
