## Supplementary material for "Perturb-ME: Scalable mechanism discovery from phenotype-enriched genome-wide screens": Supplementary Table 1 - CITE Antibody Panel.xlsx

### Sheet: TableS1_CITE_antibody_panel
Category	Barcode	Specificity	Clone	Reactivity	Isotype CTL	Barcode Sequence	Function category
TotalSeq™-A	155	CD107a (LAMP-1)	H4A3	Human	Mouse IgG1, κ	CAGCCCACTGCAATA	Cell stae (lysosomal)
TotalSeq™-A	219	CD119 (IFN-γ R α chain)	GIR-208	Human	Mouse IgG1, κ	TGTGTATTCCCTTGT	Immune regulation
TotalSeq™-A	7	CD274 (B7-H1, PD-L1)	29E.2A3	Human	Mouse IgG2b, κ	GTTGTCCGACAATAC	Immune regulation
TotalSeq™-A	369	CD29	TS2/16	Human	Mouse IgG1, κ	GTATTCCCTCAGTCA	Cell state (integrin beta1)
TotalSeq™-A	125	CD44	BJ18	Human	Mouse IgG1, κ	AATCCTTCCGAATGT	Cell state (adhesion)
TotalSeq™-A	26	CD47	CC2C6	Human	Mouse IgG1, κ	GCATTCTGTCACCTA	Immune regulation
TotalSeq™-A	70	CD49f	GoH3	Human	Mouse IgG1, κ	TTCCGAGGATGATCT	Cell state (integrin alpha6)
TotalSeq™-A	174	CD58 (LFA-3)	TS2/9	Human	Mouse IgG1, κ	GTTCCTATGGACGAC	Immune regulation
TotalSeq™-A	361	CD59	p282 (H19)	Human	Mouse IgG2a, κ	AATTAGCCGTCGAGA	Immune regulation
TotalSeq™-A	372	CD61	VI-PL2	Human	Mouse IgG1, κ	AGGTTGGAGTAGACT	Cell state (integrin beta3)
TotalSeq™-A	58	HLA-A,B,C	W6/32	Human	Mouse IgG2a, κ	TATGCGAGGCTTATC	Antigen presentation, MHC I
TotalSeq™-A	918	HLA-E	3D12	Human	Mouse IgG1, κ	GAGTCGAGAAATCAT	Antigen presentation, MHC I
TotalSeq™-A	159	HLA-DR	L243	Human	Mouse IgG2a, κ	AATAGCGAGCAAGTA	Antigen presentation, MHC II
TotalSeq™-A	90	Mouse IgG1, κ isotype Ctrl	MOPC-21			GCCGGACGACATTAA	Isotype control
TotalSeq™-A	91	Mouse IgG2a, κ isotype Ctrl	MOPC-173			CTCCTACCTAAACTG	Isotype control
TotalSeq™-A	92	Mouse IgG2b, κ isotype Ctrl	MPC-11			ATATGTATCACGCGA	Isotype control
TotalSeq™-A	251	Hashtag 1	394601	Human	Mouse IgG1, κ	GTCAACTCTTTAGCG	Hashing
TotalSeq™-A	252	Hashtag 2	394603	Human	Mouse IgG1, κ	TGATGGCCTATTGGG	Hashing
TotalSeq™-A	253	Hashtag 3	394605	Human	Mouse IgG1, κ	TTCCGCCTCTCTTTG	Hashing
TotalSeq™-A	254	Hashtag 4	394607	Human	Mouse IgG1, κ	AGTAAGTTCAGCGTA	Hashing
TotalSeq™-A	255	Hashtag 5	394609	Human	Mouse IgG1, κ	AAGTATCGTTTCGCA	Hashing
TotalSeq™-A	256	Hashtag 6	394611	Human	Mouse IgG1, κ	GGTTGCCAGATGTCA	Hashing
