## Supplementary material for "Perturb-ME: Scalable mechanism discovery from phenotype-enriched genome-wide screens": Supplementary Table 3 - bulk_vs_perturbme_concordance.csv

target	bulk_low_FDR_lt_0.05	bulk_high_FDR_lt_0.05	n_Low	n_Control	n_High	fdr_low	fdr_high	max_cells_Low_or_High	retained_at_n17	PertME_low_FDR_lt_0.05	PertME_high_FDR_lt_0.05
AFG3L2	True	False	9	0	0	0.47734474576446245	1.0	9	False	False	False
ALG11	True	False	14	0	4	0.47734474576446245	0.5077362674213611	14	False	False	False
ARF4	True	False	45	0	0	0.07605725207885389	1.0	45	True	False	False
B2M	True	False	69	0	4	0.000711311982868791	0.5077362674213611	69	True	True	False
CHAF1B	True	False	10	0	3	0.47734474576446245	0.5715497179425453	10	False	False	False
COPS8	True	False	21	0	3	0.47734474576446245	0.5715497179425453	21	True	False	False
DHDDS	True	False	15	0	2	0.47734474576446245	0.6665244321783946	15	False	False	False
EIF2B3	True	False	13	0	0	0.47734474576446245	1.0	13	False	False	False
ELAC2	True	False	27	0	0	0.47734474576446245	1.0	27	True	False	False
FAM210A	True	False	13	0	3	0.47734474576446245	0.5715497179425453	13	False	False	False
GTF3C3	True	False	26	0	3	0.47734474576446245	0.5715497179425453	26	True	False	False
HARS1	True	False	36	0	1	0.4732538696567463	0.8064967839789879	36	True	False	False
HMGCS1	True	False	4	0	1	0.5190174375295137	0.8064967839789879	4	False	False	False
IFNGR1	True	False	34	0	0	0.47734474576446245	1.0	34	True	False	False
IFNGR2	True	False	111	0	0	1.9993892994383445e-07	1.0	111	True	True	False
IRF1	True	False	70	0	1	0.0006536904399264124	0.8064967839789879	70	True	True	False
JAK1	True	False	53	0	0	0.01692566674672453	1.0	53	True	True	False
JAK2	True	False	88	0	1	1.807787065173009e-05	0.8064967839789879	88	True	True	False
MPHOSPH10	True	False	3	0	1	0.5807036395531244	0.8064967839789879	3	False	False	False
NLRC5	True	False	47	0	0	0.057379778823515325	1.0	47	True	False	False
NUS1	True	False	19	0	4	0.47734474576446245	0.5077362674213611	19	True	False	False
POLR3H	True	False	33	0	0	0.47734474576446245	1.0	33	True	False	False
RABGGTA	True	False	35	0	4	0.47734474576446245	0.5077362674213611	35	True	False	False
RFXANK	True	False	27	0	4	0.47734474576446245	0.5077362674213611	27	True	False	False
RFXAP	True	False	62	0	5	0.0026175260675022527	0.47379681932209994	62	True	True	False
RPP21	True	False	30	0	0	0.47734474576446245	1.0	30	True	False	False
SLC20A2	True	False	9	0	7	0.47734474576446245	0.4637664118127102	9	False	False	False
SLC39A7	True	False	19	0	4	0.47734474576446245	0.5077362674213611	19	True	False	False
SPPL3	True	False	46	0	3	0.06586601245205931	0.5715497179425453	46	True	False	False
SRP14	True	False	23	0	0	0.47734474576446245	1.0	23	True	False	False
SRP54	True	False	29	0	1	0.47734474576446245	0.8064967839789879	29	True	False	False
SRP9	True	False	23	0	4	0.47734474576446245	0.5077362674213611	23	True	False	False
SRPRA	True	False	62	0	2	0.0026175260675022527	0.6665244321783946	62	True	True	False
STAT1	True	False	108	0	1	2.884552584579085e-07	0.8064967839789879	108	True	True	False
SYS1	True	False	24	0	0	0.47734474576446245	1.0	24	True	False	False
TAF2	True	False	11	0	1	0.47734474576446245	0.8064967839789879	11	False	False	False
TAP1	True	False	79	0	1	0.00010719375341828607	0.8064967839789879	79	True	True	False
TAP2	True	False	113	0	0	1.938974354633729e-07	1.0	113	True	True	False
TAPBP	True	False	175	0	0	5.192362355066323e-13	1.0	175	True	True	False
VPS35	False	True	0	0	38	1.0	0.4637664118127102	38	True	False	False
ZBTB8OS	True	False	32	0	0	0.47734474576446245	1.0	32	True	False	False
