## Supplementary material for "Perturb-ME: Scalable mechanism discovery from phenotype-enriched genome-wide screens": Supplementary Table 4 - Gene lists in modules.xlsx

### Sheet: Fig2B_cofunctional_modules
target	cofunctional_module
ARMCX2	0
B2M	0
B3GAT1	0
BRMS1	0
C12orf50	0
C1GALT1C1	0
CCDC153	0
CMAS	0
DECR1	0
DEGS2	0
DMRTC2	0
E2F2	0
EED	0
FOSL1	0
GPR174	0
HAS1	0
HIGH_CTL	0
HNRNPM	0
HTT	0
KMT5C	0
LOC107986211	0
MAGEB6	0
MGAT1	0
MYEF2	0
NTAN1	0
OR5J2	0
PNMA5	0
RAD51AP1	0
RBM10	0
RBSN	0
RRAGB	0
SETD1B	0
SETD2	0
SH2D5	0
SLAIN1	0
SMIM10L2A	0
SPTLC3	0
SUSD6	0
TADA1	0
TAF5L	0
TAP1	0
TAPBP	0
TM2D3	0
TMEM258	0
VPS29	0
VPS35	0
WNT10B	0
WWP2	0
AATF	1
C7orf26	1
COPS3	1
COPS5	1
COPS8	1
DBR1	1
DIMT1	1
DPAGT1	1
DUSP4	1
EIF4G1	1
ELP5	1
INTS1	1
MCM3AP	1
MED20	1
NUDT21	1
PEA15	1
POLR3B	1
POLR3F	1
PSMG4	1
SNRNP40	1
SOD1	1
URM1	1
ZNF236	1
ALG1	2
AMH	2
ANKS1A	2
ANTKMT	2
ARSK	2
ASB7	2
ASCC3	2
BEST3	2
C1QL3	2
C5orf30	2
CCNJL	2
CFB	2
CIITA	2
CRYGB	2
CYB5R4	2
CYTL1	2
DDHD2	2
DDX39B	2
DET1	2
FKBP5	2
GPR107	2
INHA	2
IRF1	2
ISOC1	2
ITGA6	2
JUP	2
KRTAP12-3	2
L3MBTL3	2
LOC105379752	2
MED16	2
MFSD4B	2
MS4A7	2
NEK6	2
NLRC5	2
NYAP2	2
OR2J2	2
PLPBP	2
PMPCB	2
PRR5	2
RAB44	2
RFX5	2
RFXANK	2
RFXAP	2
RSPH4A	2
SMAP1	2
SOBP	2
SPPL3	2
SRSF6	2
TBC1D25	2
TMEM207	2
TMEM242	2
TREML2	2
TRIP12	2
ALG2	3
BRF1	3
CDC123	3
ELAC2	3
ELP1	3
GRPEL1	3
GTF3C3	3
HARS1	3
IARS1	3
LAGE3	3
LOW_CTL	3
NUS1	3
OSGEP	3
POLR3E	3
POLR3H	3
PREB	3
RABGGTA	3
RPP21	3
RTCB	3
SPCS2	3
TBP	3
TRMT5	3
VARS	3
YARS1	3
YRDC	3
ZBTB8OS	3
ZPR1	3
ARFRP1	4
BOK	4
C7orf57	4
CALR	4
CHST13	4
COL6A3	4
CREBBP	4
ENPP1	4
EXOSC10	4
GADD45B	4
GALNT1	4
GSK3B	4
HLA-B	4
HLA-C	4
INSM1	4
JAG2	4
KLHL30	4
KRTAP12-4	4
LCE5A	4
LEFTY2	4
LOC112267886	4
MDK	4
MPIG6B	4
MRPS18B	4
NANOGNB	4
NANOS2	4
NCSTN	4
OR10H2	4
OR5M3	4
OR5T2	4
OTUD5	4
PASD1	4
RGS9BP	4
SATL1	4
SCARA5	4
SLC35A1	4
SLC35A2	4
SLC39A12	4
SMIM19	4
TAP2	4
TNNT1	4
TSPAN4	4
USP41	4
ZNF784	4
GTF3C4	5
IFNGR1	5
IFNGR2	5
JAK1	5
JAK2	5
SRP14	5
SRP19	5
SRP54	5
SRP68	5
SRP72	5
SRP9	5
SRPRA	5
STAT1	5
ARF4	6
CAMLG	6
COG1	6
COG3	6
COG4	6
COG8	6
G1	6
GET1	6
GET3	6
NMT1	6
SLC39A7	6
SPCS3	6
SYS1	6
TMED10	6
UNC50	6
USO1	6

### Sheet: Fig2B_gene_programs
gene	gene_program
ARL6IP5	0
ASB9	0
BEX3	0
C4orf3	0
C4orf48	0
CAPS	0
CDKN2C	0
CHD4	0
CKB	0
CNN3	0
CSRP2	0
CTNNBIP1	0
CTSZ	0
CYBA	0
DBI	0
DHRS3	0
DUT	0
EMP2	0
ETFB	0
FXYD3	0
GAMT	0
GSN	0
GTF2H5	0
HAPLN1	0
HCFC1R1	0
HIVEP3	0
HMGN3	0
HNRNPDL	0
IFITM3	0
IGFBP2	0
ITM2B	0
KPNA2	0
LIMA1	0
LIMCH1	0
LOXL4	0
MARCKS	0
MARCKSL1	0
MDK	0
MEOX2	0
METRN	0
MGP	0
MIF	0
NAA38	0
NASP	0
NDUFA3	0
NES	0
NME4	0
PCOLCE	0
PEBP1	0
PGAM1	0
PLEKHA4	0
PLP1	0
POLR2L	0
RTF1	0
S100A1	0
S100A3	0
S100A4	0
S100B	0
SELENOW	0
SERPINB1	0
SLC26A2	0
SMARCA1	0
SNRNP25	0
SNX10	0
SOX5	0
SSFA2	0
SYNM	0
TECR	0
TFAP2B	0
TLE4	0
TUBA1A	0
UGP2	0
UQCR10	0
WWTR1	0
AGPAT2	1
AK2	1
AKT1S1	1
ALG3	1
ALG5	1
ANAPC13	1
ARCN1	1
ARF4	1
ARFIP2	1
ARL1	1
ATG3	1
BLOC1S1	1
C12orf57	1
C1orf43	1
CALU	1
CAMLG	1
CANX	1
CAVIN3	1
CDK2AP2	1
CIB1	1
CLINT1	1
COPB1	1
COPB2	1
COPE	1
COPZ1	1
COX7A2L	1
CRELD2	1
CTDNEP1	1
CTHRC1	1
CUTA	1
DCAF13	1
DDX18	1
DERL1	1
DERL2	1
DNAJC1	1
DNAJC3	1
DNTTIP1	1
DPAGT1	1
DYNLT3	1
EBLN3P	1
EIF2A	1
EIF3H	1
EIF4B	1
ERLEC1	1
ERP44	1
EXOSC1	1
EXOSC5	1
FKBP2	1
GANAB	1
GOLGA2	1
GOLGA4	1
GOLGB1	1
GPX8	1
GTF2F2	1
HSPA5	1
IFT20	1
IKBIP	1
ISG20	1
ISOC2	1
JUND	1
KDELR2	1
LAPTM4A	1
LEPROTL1	1
LMAN1	1
LYPLA1	1
MAF1	1
MAGEA3	1
MAGED1	1
MANF	1
MCFD2	1
MCTS1	1
MED8	1
MLF2	1
MORF4L2	1
MPC2	1
MRPL17	1
MTDH	1
MZT1	1
NANS	1
NDUFA6	1
NUBP2	1
NUCB2	1
NUDT22	1
OSTC	1
OTUB1	1
P4HB	1
PDLIM7	1
PNRC1	1
POLR2C	1
PPA1	1
PRAF2	1
PSENEN	1
RAB1A	1
RAB2A	1
RABAC1	1
RCN1	1
RECQL	1
RER1	1
RNF167	1
RNF7	1
RPN1	1
RRBP1	1
SAR1B	1
SARAF	1
SDF2L1	1
SEC11A	1
SEC11C	1
SEC13	1
SEC31A	1
SEC61A1	1
SEC61B	1
SEC62	1
SELENOK	1
SELENOS	1
SEMA3B	1
SERP1	1
SLC30A5	1
SLC35B1	1
SLC39A7	1
SLCO4A1-AS1	1
SLFN5	1
SMIM4	1
SRP54	1
SRPRA	1
SSR1	1
SSR3	1
SSR4	1
SSSCA1	1
SUCO	1
SURF4	1
TCEAL8	1
TCEAL9	1
TFG	1
TM9SF2	1
TM9SF3	1
TMED2	1
TMED9	1
TMEM18	1
TMEM208	1
TMEM59	1
TMF1	1
TRAM1	1
TSPAN13	1
TSPO	1
TTC3	1
UBA5	1
UBE2B	1
UFM1	1
USE1	1
USO1	1
UTP6	1
UXT	1
WDR45	1
YIF1A	1
YIF1B	1
YIPF4	1
YIPF5	1
ZNF706	1
ANKRD11	2
ATF4	2
ATG101	2
ATG12	2
AXL	2
BTG1	2
CALB2	2
CARS	2
CCPG1	2
CD55	2
CDH13	2
CEBPB	2
DDIT3	2
DDIT4	2
DNASE2	2
DTD1	2
EIF1B	2
EIF4EBP1	2
EPB41L4A-AS1	2
EPRS	2
ERP29	2
FAM129A	2
FERMT1	2
FOSL1	2
GADD45A	2
GARS	2
GHITM	2
GPRC5A	2
GTSF1	2
GYPC	2
HAX1	2
HERPUD1	2
HSPA9	2
IARS	2
IER2	2
IL24	2
INHBA	2
LARP6	2
LMO4	2
LONP1	2
MAP1LC3B	2
MARS	2
MED10	2
MGST1	2
MTHFD2	2
NARS	2
PHGDH	2
PLEC	2
PMAIP1	2
PPP1R15A	2
PRNP	2
PSAT1	2
PSPH	2
RALGPS2	2
RBCK1	2
RCAN1	2
RIOK3	2
RPL36A	2
RSL24D1	2
SARS	2
SHMT2	2
SLC1A5	2
SLC38A1	2
SLC3A2	2
SLC7A5	2
SNHG7	2
SQSTM1	2
TARS	2
TBRG1	2
TCEA1	2
TIMM44	2
TMEM158	2
TNFRSF12A	2
TRIB3	2
TXNIP	2
TXNRD1	2
XBP1	2
YARS	2
ZBTB38	2
ABCF1	3
ADSS	3
AHSA1	3
ALDH1A3	3
AMD1	3
ANAPC5	3
APEX1	3
ARGLU1	3
ARHGDIA	3
ARID4B	3
ASPH	3
ASPM	3
ATP1A1	3
ATP1B1	3
ATP2A2	3
ATP5F1C	3
ATP5MPL	3
ATP6V0E1	3
BANF1	3
BAZ1B	3
BCAP31	3
BCL7C	3
BOLA3	3
BPTF	3
BRD7	3
BTF3L4	3
BUD23	3
BZW2	3
C12orf75	3
C20orf27	3
C3orf14	3
C8orf33	3
C9orf78	3
CALM1	3
CAPNS1	3
CAPRIN1	3
CAPZA1	3
CAVIN1	3
CCDC124	3
CCDC137	3
CCT4	3
CCT7	3
CCT8	3
CD151	3
CD3EAP	3
CD44	3
CDC20	3
CDK12	3
CDK6	3
CENPE	3
CENPN	3
CENPU	3
CHAMP1	3
CHMP4B	3
CHPT1	3
CIAPIN1	3
CKLF	3
CLIC1	3
CNOT7	3
COIL	3
COL4A1	3
COPRS	3
COPS6	3
COQ4	3
CSE1L	3
CSK	3
CSTB	3
CSTF3	3
CTPS1	3
DAZAP1	3
DCTPP1	3
DDX46	3
DDX54	3
DGUOK	3
DHX15	3
DHX30	3
DHX8	3
DHX9	3
DIAPH1	3
DNAJB1	3
DNAJC7	3
DPM1	3
DPY30	3
DYNC1H1	3
EBPL	3
EI24	3
EIF3B	3
EIF4A3	3
EIF4E	3
EIF4G1	3
EIF5B	3
ERBB3	3
ERGIC1	3
ERI3	3
EVA1B	3
EXOSC3	3
EXOSC6	3
FABP5	3
FBL	3
FGFR1OP2	3
FOXM1	3
FSCN1	3
FTSJ3	3
FUS	3
FXR1	3
GCSH	3
GEMIN6	3
GGCT	3
GMPS	3
GNAI2	3
GNL3	3
GRB2	3
GRPEL1	3
GRSF1	3
GSPT1	3
GTF3C6	3
H2AFY	3
HDAC2	3
HDGFL2	3
HES1	3
HIF1A	3
HMGB3	3
HNRNPM	3
HRAS	3
HSPA1A	3
HSPA4	3
HSPH1	3
ID3	3
IER3	3
IGF2BP3	3
IGFBP6	3
IGFBP7	3
INCENP	3
IPO5	3
IPO7	3
ISCA1	3
ITGA6	3
ITGAE	3
ITGB3BP	3
KDM5A	3
LEO1	3
LETM1	3
LSM12	3
LSM2	3
LSM4	3
LSM5	3
LUZP1	3
LYAR	3
MAGEA12	3
MAZ	3
ME2	3
MIER1	3
MINOS1	3
MOB1A	3
MRFAP1	3
MRPL11	3
MRPL13	3
MRPL15	3
MRPL19	3
MRPL21	3
MRPL22	3
MRPL3	3
MRPL34	3
MRPL36	3
MRPL4	3
MRPL42	3
MRPL9	3
MRPS15	3
MSH2	3
MSL3	3
MSN	3
MT-ATP8	3
MTAP	3
MYO1E	3
MZT2A	3
MZT2B	3
NAA50	3
NACC1	3
NAE1	3
NCOA4	3
NDUFA5	3
NDUFA8	3
NDUFB6	3
NDUFB8	3
NECTIN3	3
NFIC	3
NKTR	3
NR2F2	3
NR2F6	3
NTHL1	3
NUDC	3
PABPC4	3
PAFAH1B1	3
PAFAH1B3	3
PAPOLA	3
PCNA	3
PFDN4	3
PHF20	3
PHF23	3
PHF3	3
PMPCA	3
PNN	3
PNPT1	3
POLR2A	3
POLR2I	3
POLR2J	3
POLR3K	3
PPHLN1	3
PPP4C	3
PPP6C	3
PRPF19	3
PRPF4	3
PRRX1	3
PSMC1	3
PSMC6	3
PSMD12	3
PSMD6	3
PTTG1	3
PUM1	3
RAB1B	3
RAB34	3
RAB8A	3
RALBP1	3
RARS	3
RBM25	3
RBM26	3
RERE	3
REXO2	3
RHOA	3
RNF126	3
RNPEP	3
RPL26L1	3
RSRC1	3
SACS	3
SAFB	3
SAP18	3
SDCBP	3
SELENOT	3
SEPT11	3
SF1	3
SF3B1	3
SFSWAP	3
SLC25A39	3
SLC5A3	3
SMARCB1	3
SMARCC2	3
SMC1A	3
SMC3	3
SMC4	3
SMS	3
SNHG25	3
SNHG9	3
SNRPF	3
SNX5	3
SON	3
SRRM2	3
SRSF7	3
SSB	3
SSU72	3
STIP1	3
STK17A	3
STOML2	3
SUZ12	3
SYPL1	3
SZRD1	3
TBCB	3
TCP1	3
TDG	3
TFB1M	3
TFRC	3
TGFA	3
TGOLN2	3
TIMM17A	3
TM4SF1	3
TMEM123	3
TMEM183A	3
TMX4	3
TNFRSF1A	3
TOMM40	3
TOR1AIP2	3
TRAP1	3
TRAPPC3	3
TRIM28	3
TRIP6	3
TRMT10C	3
TSR1	3
TTF1	3
TUBB6	3
TUBG1	3
TXNL4A	3
TYW3	3
U2AF2	3
UAP1	3
UBE2I	3
UBE2K	3
UCHL5	3
UQCRFS1	3
USP14	3
USP22	3
VAPA	3
VBP1	3
VMA21	3
WBP11	3
WDR1	3
WNK1	3
XPO1	3
YTHDF2	3
YWHAH	3
YWHAQ	3
ZFP36L2	3
ZMAT2	3
AAK1	4
AARS	4
AATF	4
ACTN1	4
ADRM1	4
AMIGO2	4
ANP32B	4
AP1S2	4
ARIH2	4
ATP6V1D	4
AUP1	4
AVPI1	4
BFAR	4
BMS1	4
BOD1L1	4
BUD31	4
BX119904.2	4
BZW1	4
C19orf48	4
CALCOCO2	4
CAP1	4
CAPN2	4
CCDC47	4
CCND1	4
CD59	4
CD9	4
CDK13	4
CDV3	4
CHMP5	4
CKS1B	4
CMTM6	4
CNIH4	4
CSNK1A1	4
CTSC	4
CXCL1	4
CYSTM1	4
DCBLD2	4
DCUN1D5	4
DDX21	4
DDX49	4
DESI2	4
DHPS	4
DKK1	4
DMAC1	4
DPM2	4
DRAP1	4
EBNA1BP2	4
ECI1	4
EIF2S3	4
EIF3D	4
EIF3M	4
ELOC	4
EMC7	4
ERRFI1	4
ESF1	4
ETF1	4
ETHE1	4
EXOC3	4
EXOSC8	4
EZR	4
FAM204A	4
FHL2	4
FLOT1	4
FST	4
FXYD5	4
GABPB1-AS1	4
GATAD1	4
GCLM	4
GLRX2	4
GLRX3	4
GPAT3	4
GPX4	4
H1F0	4
HADHB	4
ID1	4
IDH1	4
IDH3A	4
ILF3-DT	4
IRS2	4
ITGB8	4
JUNB	4
KIF5B	4
KMT2A	4
KMT5A	4
KRR1	4
KRT18	4
LARS	4
LRRFIP1	4
LTBR	4
MAN1A2	4
MCL1	4
MDH2	4
MDM4	4
MED19	4
MOK	4
MOSMO	4
MRPS10	4
MRPS31	4
MRPS35	4
MTIF2	4
MTRNR2L12	4
MYL12A	4
NDUFAF2	4
NELFE	4
NFE2L1	4
NIFK	4
NIPA2	4
NOC2L	4
NOP53	4
NOP58	4
NORAD	4
OCIAD1	4
OGA	4
OGFOD1	4
ORMDL1	4
OSER1	4
PAK1IP1	4
PAWR	4
PDCD11	4
PELO	4
PFDN6	4
PLAUR	4
PLP2	4
PLRG1	4
PNP	4
POLR1D	4
POLR3D	4
PRKCSH	4
PSIP1	4
PSMG3	4
PTPN12	4
PTTG1IP	4
PYGB	4
RAD23A	4
RALA	4
RALY	4
RAMMET	4
RBBP6	4
RBM22	4
RHEB	4
RNF20	4
RNH1	4
RP9	4
RPS19BP1	4
RRS1	4
S100A16	4
S100A2	4
SART1	4
SBDS	4
SCNM1	4
SELENOF	4
SEPHS2	4
SLC25A6	4
SLC38A2	4
SLC50A1	4
SLC9A3R2	4
SLCO4A1	4
SMIM10L1	4
SMIM20	4
SMIM26	4
SNHG15	4
SNHG8	4
SNRNP200	4
SNRPC	4
SNW1	4
SNX24	4
SP100	4
SPAG9	4
SPANXB1	4
SRP19	4
SRP72	4
SRPRB	4
SSRP1	4
SUMO1	4
SURF2	4
SYF2	4
TAF1D	4
TAF9	4
TAX1BP1	4
TERF2IP	4
TINAGL1	4
TMEM126A	4
TMEM223	4
TMEM230	4
TMX2	4
TPRKB	4
TSC22D1	4
TXNDC12	4
UBA2	4
UBE2D3	4
UBE2E3	4
UBE2M	4
UPF3B	4
URI1	4
USF2	4
USP1	4
VASP	4
VDAC2	4
VGF	4
WASF2	4
WDR46	4
WDR74	4
XIAP	4
XIST	4
YBX3	4
YRDC	4
YWHAZ	4
ZC3H15	4
ZFAND6	4
ZNF622	4
ZNRF1	4
ZPR1	4
ACSL3	5
ADH5	5
ADI1	5
AES	5
AK4	5
AKAP12	5
AKR7A2	5
AMOTL1	5
ANP32E	5
ANXA11	5
AP1S1	5
AP2M1	5
ARF3	5
ARL6IP1	5
ARPC1B	5
ATP5F1D	5
ATP5IF1	5
ATP5MC1	5
ATP5PB	5
ATP6V0D1	5
ATP6V1A	5
ATP6V1F	5
BAX	5
BTBD3	5
C9orf16	5
CADM1	5
CALM3	5
CAMTA1	5
CAPZB	5
CARHSP1	5
CAV1	5
CBR1	5
CBR3	5
CBX1	5
CBX5	5
CCDC85B	5
CCNB1	5
CD320	5
CD70	5
CDC42	5
CDC5L	5
CDH2	5
CENPX	5
CEP350	5
CHCHD5	5
CISD3	5
CMBL	5
CMTM7	5
COL4A2	5
COL9A3	5
COMMD4	5
COTL1	5
COX17	5
COX20	5
CRIP2	5
CTNNAL1	5
DAG1	5
DCPS	5
DCXR	5
DDB2	5
DDX1	5
DDX24	5
DDX52	5
DEF8	5
DHFR	5
DHX40	5
DNAJC21	5
DNAJC8	5
DYNLT1	5
EIF2AK2	5
EIF2AK4	5
ENAH	5
ENY2	5
EPS8	5
ESD	5
FAAP20	5
FAM162A	5
FAM189B	5
FAM207A	5
FAM84B	5
FAM96A	5
FARP1	5
FBXO9	5
FKBP3	5
FKBP8	5
G3BP2	5
GABARAPL2	5
GALNT2	5
GAPVD1	5
GPI	5
GTF2I	5
H2AFV	5
HACD3	5
HAGHL	5
HDAC1	5
HDLBP	5
HELLS	5
HIGD2A	5
HIPK2	5
HMOX2	5
HNRNPH1	5
HSD17B4	5
HSPB1	5
IARS2	5
IDH3B	5
IGFBP4	5
ILF2	5
IMPDH2	5
INPP5F	5
IRF3	5
JAGN1	5
JPT1	5
KCNQ1OT1	5
KDELR1	5
KDM1A	5
KDM5B	5
KIF11	5
KIF20A	5
KIF2A	5
KLF9	5
LAGE3	5
LAMC1	5
LAMTOR2	5
LAMTOR4	5
LAPTM4B	5
LBR	5
LINC00326	5
LPCAT2	5
LRPAP1	5
LSM10	5
LYPD1	5
MAP2K2	5
MAP7D1	5
MBOAT7	5
MEIS2	5
METTL26	5
MKI67	5
MMP24OS	5
MOCS2	5
MRPL14	5
MRPL50	5
MRPL57	5
MRPS14	5
MT-ND4L	5
MT-ND6	5
MTCH2	5
MYH10	5
NCAPD2	5
NDUFA1	5
NDUFB1	5
NDUFC1	5
NDUFV2	5
NELFCD	5
NFIX	5
NME3	5
NMT1	5
NNMT	5
NPC2	5
NRDC	5
NRIP1	5
NUDT15	5
NUDT16L1	5
NUTF2	5
OAF	5
OGFR	5
ORAI2	5
P4HA1	5
PACSIN3	5
PAICS	5
PARP1	5
PCLAF	5
PDHB	5
PDLIM4	5
PDP1	5
PET100	5
PFN2	5
PGD	5
PHB	5
PHF19	5
PHLDB2	5
PIH1D1	5
PIN1	5
PIR	5
PKN2	5
PLAT	5
PLK2	5
POLD2	5
PON2	5
PPIF	5
PPP2R1A	5
PPP4R2	5
PRAME	5
PRDX3	5
PRDX4	5
PRKAR1A	5
PRKDC	5
PRMT1	5
PRMT2	5
PRPF4B	5
PRR7	5
PRSS23	5
PSMA2	5
PSMA3	5
PSMD1	5
PSMD2	5
PSMD3	5
PSME3	5
PSMG2	5
PTMS	5
PTPN14	5
PTPRA	5
PTRHD1	5
RAB5C	5
RASSF8	5
RASSF8-AS1	5
RBBP7	5
RBM17	5
RBM3	5
RDX	5
RNASEH2C	5
RNF213	5
ROCK2	5
RPA3	5
RPUSD3	5
RRM2	5
SAMD1	5
SCARB2	5
SELENOH	5
SEM1	5
SEPT2	5
SEPT9	5
SFRP1	5
SIVA1	5
SLC25A11	5
SMARCA4	5
SMARCA5	5
SNRNP70	5
SNRPA	5
SNTB2	5
SOX10	5
SPARC	5
SPATS2L	5
SPTAN1	5
SPTBN1	5
SRI	5
SRRM1	5
SRRT	5
SRSF2	5
SSBP4	5
STAU1	5
SUPT16H	5
TACC3	5
TAGLN2	5
TFDP1	5
TGFB1	5
THBS1	5
THEM4	5
THRAP3	5
TIMP3	5
TK1	5
TMEM160	5
TNRC6A	5
TOMM5	5
TOP2A	5
TPM1	5
TRIP12	5
TSFM	5
TXN2	5
TYMS	5
UBAP2L	5
UBE2L3	5
UBE2N	5
UBE2T	5
UQCRC1	5
UQCRC2	5
VCP	5
WDR54	5
XRCC6	5
ZC3H7A	5
ZCCHC17	5
ZDHHC12	5
ZEB2	5
ZFC3H1	5
ZKSCAN1	5
ZMYND8	5
ZNF428	5
ABHD12	6
ABHD17C	6
AC245595.1	6
ACADVL	6
ACTR6	6
ADD3	6
AFF4	6
AKR1B1	6
ALKBH7	6
ANKRD17	6
ANXA5	6
AP2B1	6
APRT	6
ARID1A	6
ARL2	6
ATAD2	6
ATP5PD	6
ATP5PO	6
ATP6AP1	6
ATP6AP2	6
ATRAID	6
ATXN10	6
B3GAT3	6
BABAM1	6
BACE2	6
BAZ1A	6
BAZ2A	6
BBX	6
BCLAF1	6
BLVRB	6
BNIP2	6
BNIP3	6
BRCC3	6
BRD8	6
BRD9	6
BRI3BP	6
BRK1	6
BUB3	6
C15orf40	6
C1D	6
C1orf122	6
C7orf50	6
CCDC12	6
CCDC50	6
CCND3	6
CCNI	6
CCNL2	6
CD99	6
CDC42EP3	6
CDK5	6
CEBPZOS	6
CENPB	6
CFDP1	6
CHCHD1	6
CHCHD3	6
CHD8	6
CHURC1	6
CIAO1	6
CINP	6
CISD1	6
CITED4	6
CKAP4	6
CKS2	6
CNPY2	6
COA1	6
COA3	6
COASY	6
COMMD6	6
COPS2	6
COPS9	6
COQ9	6
COX14	6
CRIPT	6
CST3	6
CYC1	6
DAD1	6
DAP	6
DCTN2	6
DCTN3	6
DDB1	6
DDT	6
DDX17	6
DDX23	6
DEK	6
DHX29	6
DHX36	6
DPM3	6
DPP7	6
DUSP6	6
DYNC1I2	6
ECH1	6
EIF3L	6
ELP6	6
EMC6	6
ENSA	6
ERCC1	6
ERGIC2	6
ERGIC3	6
ETFA	6
EXOSC4	6
FAM133B	6
FAM173A	6
FAM210B	6
FAM213A	6
FAM3C	6
FAM50A	6
FAM92A	6
FASTK	6
FBXW11	6
FDPS	6
FEN1	6
GALE	6
GDI2	6
GGH	6
GID8	6
GIPC1	6
GNB2	6
GNG11	6
GNG5	6
GOT2	6
GPAA1	6
GRHPR	6
GRN	6
H2AFX	6
HADHA	6
HAGH	6
HINT2	6
HIST1H1C	6
HIST1H1D	6
HIST1H4C	6
HMGXB4	6
HNRNPA3	6
HP1BP3	6
HPCAL1	6
HSD17B10	6
IDH3G	6
IFI27L2	6
IGF2BP2	6
IMMT	6
IMPAD1	6
IRF2	6
ITPA	6
IVD	6
JAK1	6
JOSD2	6
KIF23	6
KRI1	6
KRTCAP2	6
LAMTOR1	6
LAMTOR5	6
LEPROT	6
LGALS3	6
LINC01419	6
LMAN2	6
LRRFIP2	6
LSM6	6
LSM8	6
LYPLA2	6
MACF1	6
MAGEF1	6
MAGT1	6
MALSU1	6
MAP4K4	6
MAPKAP1	6
MDH1	6
MECP2	6
MESD	6
MFSD12	6
MGST3	6
MIA	6
MIEN1	6
MITD1	6
MKRN1	6
MORF4L1	6
MPG	6
MPHOSPH8	6
MRPL12	6
MRPL23	6
MRPL28	6
MRPL37	6
MRPL40	6
MRPL41	6
MRPL54	6
MRPL55	6
MRPS34	6
MRPS6	6
MVB12A	6
MYCBP2	6
MYL6B	6
MYO1C	6
NAP1L4	6
NAXE	6
NCOA7	6
NDUFA2	6
NDUFAF3	6
NDUFB4	6
NDUFB5	6
NDUFS3	6
NDUFS8	6
NFYC	6
NME7	6
NMRAL1	6
NONO	6
NT5C	6
NT5DC2	6
NUDT21	6
NUDT5	6
OTUD6B-AS1	6
OXA1L	6
OXLD1	6
PAIP2	6
PAK2	6
PCID2	6
PDCD6	6
PDZD11	6
PGP	6
PHACTR4	6
PHC2	6
PHF14	6
PHLDA2	6
PHPT1	6
PIGS	6
PIN4	6
PKN1	6
PML	6
PNKD	6
POLE4	6
POLR2H	6
POP5	6
PPIH	6
PPP1CB	6
PPP1R10	6
PRKAG1	6
PRPF38A	6
PRPF8	6
PRR13	6
PSAP	6
PSMA1	6
PSMA5	6
PTGR1	6
PTOV1	6
PTPN11	6
PTS	6
RAB11A	6
RABL6	6
RBPJ	6
RBX1	6
RCN2	6
REEP5	6
REX1BD	6
RFC3	6
RHOBTB3	6
RMDN1	6
RNASEH1	6
RNF181	6
RNF5	6
RNMT	6
RPL22L1	6
RPN2	6
RPP30	6
RRAGA	6
RSF1	6
RTL8C	6
RWDD1	6
SAR1A	6
SAT2	6
SCAF11	6
SCAND1	6
SCO1	6
SDCCAG8	6
SDF4	6
SDHAF2	6
SERPINB6	6
SF3B3	6
SF3B5	6
SGO2	6
SIGIRR	6
SKA2	6
SNAPIN	6
SNHG19	6
SNRNP35	6
SNX17	6
SNX3	6
SNX6	6
SPCS3	6
SREK1IP1	6
SRPX	6
SRSF10	6
SRSF5	6
STUB1	6
SUCLG2	6
SUMO3	6
SUPT5H	6
SUPT6H	6
SVIP	6
SYAP1	6
TAF15	6
TALDO1	6
TCEAL3	6
TCEAL4	6
TERF2	6
TFAP2C	6
TGS1	6
THAP7	6
THOC2	6
TIMM17B	6
TIMM8A	6
TIMM8B	6
TIMMDC1	6
TIPRL	6
TMA16	6
TMBIM4	6
TMED4	6
TMEM109	6
TMEM141	6
TMEM14B	6
TMEM14C	6
TMEM165	6
TMEM179B	6
TMEM256	6
TMEM258	6
TMSB4X	6
TPGS2	6
TRAPPC1	6
TRAPPC2L	6
TRAPPC4	6
TRIOBP	6
TRUB2	6
TSG101	6
TSPAN3	6
TSTA3	6
TXNDC9	6
UBE2V2	6
UBN1	6
UFC1	6
UMPS	6
UPF3A	6
UQCC2	6
UQCR11	6
USP11	6
USP34	6
VEGFB	6
VGLL4	6
VKORC1	6
VPS25	6
VPS28	6
VPS29	6
VPS36	6
WIPI2	6
XPC	6
YEATS4	6
YWHAG	6
YY1	6
ZCCHC10	6
ZNF580	6
ZNF644	6
ADAR	7
AIM2	7
BST2	7
BTN3A2	7
C5orf15	7
CALD1	7
CD47	7
CIITA	7
CLEC2B	7
DTX3L	7
FKBP11	7
GBP1	7
GBP2	7
GOLM1	7
GSDMD	7
GSTK1	7
HLA-A	7
HLA-B	7
HLA-C	7
HLA-DMA	7
HLA-DMB	7
HLA-DPA1	7
HLA-DPB1	7
HLA-DQA1	7
HLA-DQA2	7
HLA-DQB1	7
HLA-DRB1	7
HLA-DRB5	7
HLA-E	7
IFI16	7
IFI35	7
IFI6	7
IFIT3	7
IFITM2	7
IRF1	7
ISG15	7
LAP3	7
LGALS3BP	7
NUB1	7
NUCB1	7
OPTN	7
PARP14	7
PARP9	7
PDIA3	7
PDIA6	7
PSMB8	7
PSMB9	7
PSME2	7
RARRES3	7
RNF145	7
SELENOM	7
SHISA5	7
STAT1	7
STAT2	7
TAP1	7
TAPBP	7
TNC	7
UBE2C	7
UBE2L6	7
UBXN4	7
VAMP5	7
AASDHPPT	8
ACBD6	8
ACP1	8
ACTR3	8
ADIPOR1	8
AIMP1	8
AIP	8
AK6	8
AKAP8L	8
AKAP9	8
AKIRIN1	8
AKT3	8
AL035541.1	8
ALAS1	8
ANAPC11	8
APMAP	8
APPL1	8
ARMC1	8
ARPC5L	8
ARPP19	8
ASH1L	8
ASNA1	8
ATIC	8
ATP1B3	8
ATP6V1G1	8
ATRX	8
ATXN2	8
ATXN7L3B	8
BAG1	8
BCAP29	8
BCCIP	8
BDP1	8
BECN1	8
BRCA1	8
BRD2	8
BRD4	8
BRIX1	8
C12orf10	8
C19orf24	8
C5orf24	8
C8orf59	8
CAMK2N1	8
CAND1	8
CAPG	8
CAPZA2	8
CCDC107	8
CCDC144NL-AS1	8
CCDC59	8
CCNQ	8
CD109	8
CD164	8
CD2BP2	8
CD46	8
CD96	8
CDC34	8
CDC73	8
CEBPZ	8
CEP170	8
CGGBP1	8
CHD9	8
CHMP3	8
CHTOP	8
CLNS1A	8
CLPP	8
CLPTM1L	8
CLTB	8
CLTC	8
COA4	8
COA6	8
COMMD5	8
COPS3	8
COPS5	8
CPSF3	8
CSKMT	8
CSNK2A1	8
CSNK2B	8
CTNNA1	8
CTSB	8
CTSL	8
CTTN	8
CUX1	8
CWC15	8
DAP3	8
DAXX	8
DCTN6	8
DDA1	8
DDRGK1	8
DDX39A	8
DDX6	8
DENR	8
DHX38	8
DIS3	8
DKC1	8
DNAJB6	8
DNTTIP2	8
DPYSL2	8
DUSP4	8
DYNC1LI1	8
EEF1E1	8
EIF1AX	8
EIF2B1	8
EIF3F	8
EIF3J	8
EIF4A1	8
EIF4G2	8
EIF4G3	8
EIF4H	8
ELOF1	8
ELP5	8
EMC8	8
EMD	8
EMG1	8
ERH	8
ETV4	8
FAM120A	8
FAM200B	8
FAM32A	8
FAM49B	8
FANCI	8
FARSA	8
FBXO22	8
FH	8
FIP1L1	8
FLNA	8
FNBP4	8
FRA10AC1	8
FUBP3	8
G3BP1	8
G6PD	8
GAGE2A	8
GART	8
GATAD2A	8
GDE1	8
GIGYF2	8
GLRX5	8
GMNN	8
GNB1	8
GON4L	8
GPATCH4	8
GPATCH8	8
GPN3	8
GRWD1	8
GSK3A	8
GTF2A2	8
GTF3A	8
H1FX	8
HARS	8
HAT1	8
HAUS6	8
HCCS	8
HCFC1	8
HEATR1	8
HIGD1A	8
HIRIP3	8
HMGB2	8
HMGN1	8
HNRNPF	8
HNRNPUL1	8
HSD17B12	8
HSPBP1	8
HTATSF1	8
IFRD2	8
IK	8
IL13RA2	8
ILF3	8
IMP3	8
IMP4	8
IQGAP1	8
IRAK1	8
ISCU	8
ISG20L2	8
IST1	8
ITGB1BP1	8
KARS	8
KNOP1	8
KPNA3	8
KRT8	8
KTN1	8
LAMB1	8
LARP4	8
LAS1L	8
LIMS1	8
LLPH	8
LRPPRC	8
LRRC41	8
LSM3	8
LTV1	8
LY6K	8
LYRM2	8
LZIC	8
M6PR	8
MAGOHB	8
MAP4	8
MAT2A	8
MAVS	8
MCRIP2	8
MDM2	8
MEAF6	8
MED28	8
METAP2	8
MFSD10	8
MGAT4B	8
MMADHC	8
MPDU1	8
MPLKIP	8
MRGBP	8
MRPL1	8
MRPL24	8
MRPL45	8
MRPL46	8
MRPL52	8
MRPS12	8
MRPS18C	8
MRPS23	8
MRPS27	8
MRPS30	8
MRPS33	8
MRTO4	8
MTIF3	8
MTPN	8
MTREX	8
MTRF1L	8
MYH9	8
MYOF	8
NAA10	8
NAA15	8
NAA20	8
NABP2	8
NBDY	8
NBN	8
NCBP2	8
NCBP2-AS2	8
NDFIP1	8
NDUFA12	8
NDUFA13	8
NDUFB3	8
NDUFS4	8
NDUFV1	8
NDUFV3	8
NIP7	8
NKAP	8
NOL10	8
NOLC1	8
NOP14	8
NOP16	8
NOSIP	8
NRP2	8
NSRP1	8
NUBP1	8
NUFIP2	8
NUP62	8
OTULIN	8
PABPN1	8
PAFAH1B2	8
PAXX	8
PCMT1	8
PCNP	8
PDCD2	8
PDCD4	8
PDCD7	8
PDRG1	8
PEMT	8
PERP	8
PFKP	8
PHAX	8
PHB2	8
PHIP	8
PHLDA3	8
PIGT	8
PITPNB	8
PLCG2	8
PLEKHB2	8
PLOD3	8
PLPP2	8
PLSCR1	8
PLTP	8
PMEPA1	8
PMP22	8
PMPCB	8
PNISR	8
PNO1	8
POLDIP2	8
POLR2J3	8
PPDPF	8
PPFIBP1	8
PPP1CC	8
PPP1R12A	8
PPP1R7	8
PPP2CA	8
PPP2R2A	8
PPT1	8
PRCC	8
PRELID3B	8
PRKAR2A	8
PRPF3	8
PRPF38B	8
PRPF40A	8
PSMC4	8
PSMC5	8
PSMD13	8
PSMD14	8
PSMD4	8
PTBP1	8
PTDSS1	8
PTP4A2	8
PTPA	8
PUF60	8
PUM3	8
PWP1	8
PXN	8
RAB10	8
RAB14	8
RAB7A	8
RABEP1	8
RAD21	8
RAD23B	8
RAD51C	8
RAP1B	8
RB1CC1	8
RBM28	8
RBM39	8
RBMX2	8
REXO4	8
RIOK1	8
RNF114	8
RNF40	8
RNPS1	8
RPAP3	8
RPL7L1	8
RPS6KA3	8
RRM1	8
RRP15	8
RRP36	8
RSBN1L	8
RSRP1	8
RTF2	8
RTN3	8
RWDD4	8
SAFB2	8
SAT1	8
SBNO1	8
SCAMP3	8
SCOC	8
SF3A3	8
SF3B2	8
SFT2D1	8
SH3KBP1	8
SH3PXD2A	8
SIKE1	8
SINHCAF	8
SLC20A1	8
SLC25A36	8
SLC25A4	8
SLC2A1	8
SLTM	8
SMARCC1	8
SMC5	8
SMIM15	8
SMIM7	8
SMU1	8
SMUG1	8
SNF8	8
SNRNP27	8
SNRNP40	8
SNRPA1	8
SNRPN	8
SPOP	8
SPRY2	8
SREK1	8
SRP9	8
SSNA1	8
ST3GAL4	8
STK4	8
STMP1	8
STOM	8
STRAP	8
STX10	8
SUCLG1	8
SUGT1	8
SUPT4H1	8
SURF6	8
TACO1	8
TADA3	8
TAF7	8
TBX3	8
TCERG1	8
TCHP	8
TCOF1	8
TFAM	8
THAP11	8
THOP1	8
THUMPD1	8
TIMM10	8
TIMM50	8
TJP1	8
TM2D1	8
TMEM11	8
TMEM126B	8
TMEM33	8
TMEM97	8
TMOD3	8
TOMM22	8
TOMM34	8
TOPBP1	8
TOR1A	8
TPM4	8
TRA2B	8
TRIAP1	8
TRIM44	8
TRIM56	8
TRIR	8
TRNP1	8
TSNAX	8
TSPAN4	8
TSR3	8
TTC37	8
TWF2	8
TWISTNB	8
TXNL1	8
U2SURP	8
UBE2A	8
UBE2D2	8
UBE2G2	8
UBE2R2	8
UBLCP1	8
UBQLN1	8
UFD1	8
UHMK1	8
UPF2	8
URM1	8
UROD	8
USP10	8
USP8	8
UTP11	8
UTP23	8
UTP4	8
VPS35	8
VPS4A	8
WBP2	8
WDR18	8
WDR26	8
WDR3	8
WDR43	8
WDR70	8
WDR73	8
WDR77	8
XRN2	8
YDJC	8
YTHDC1	8
ZBTB8OS	8
ZC3H13	8
ZC3H18	8
ZEB1	8
ZFP36L1	8
ZFR	8
ZNF106	8
ZNF511	8
ZNF593	8
ZNF638	8
ZRANB2	8
ZYX	8

### Sheet: Fig2C_cofunctional_modules
cofunctional_module	target	color	act_rank	rep_rank	beta_l2
0	VPS35	RED	17074	1	24.9998
0	TAPBP	BLUE	2	19549	13.5356
0	TAP1	BLUE	3	19530	18.6951
0	FOSL1	RED	12995	8	30.0681
0	B2M	BLUE	13	19264	19.1183
0	RBM10	RED	19469	15	26.9285
0	CMAS	RED	16599	26	23.8875
0	SETD2	RED	18000	29	27.9713
1	COPS8	BLUE	21	14582	28.3377
1	MED20	BLUE	59	19451	31.8485
1	C7orf26	BLUE	64	17638	28.9806
1	SOD1	BLUE	75	19017	31.3043
1	COPS5	BLUE	77	17878	31.9267
1	ELP5	BLUE	79	19157	29.9884
1	NUDT21	BLUE	84	18957	34.5717
1	DBR1	BLACK	1588	18978	35.7554
2	RFXAP	BLUE	9	19544	21.1221
2	IRF1	BLUE	11	17943	20.6321
2	SPPL3	BLUE	17	19557	22.1023
2	NLRC5	BLUE	27	14019	23.7089
2	RFXANK	BLUE	31	19211	26.2924
2	RFX5	BLUE	62	19518	25.7561
2	DDX39B	BLUE	95	18642	25.8983
2	DET1	BLACK	1657	15754	29.4668
3	RABGGTA	BLUE	16	13878	29.7702
3	POLR3H	BLUE	19	17959	28.9256
3	HARS1	BLUE	25	5891	32.2168
3	ELAC2	BLUE	26	18786	29.7129
3	NUS1	BLUE	28	13223	29.7722
3	RPP21	BLUE	30	17151	30.0613
3	GTF3C3	BLUE	33	15523	28.2585
3	ZBTB8OS	BLUE	36	19535	29.0275
4	TAP2	BLUE	1	10036	16.1261
4	SLC35A1	RED	19418	2	27.9297
4	GALNT1	RED	877	24	24.7471
4	CALR	BLUE	44	19511	28.5079
4	OTUD5	BLUE	48	3273	27.8567
4	SLC35A2	RED	17098	59	22.9235
4	CREBBP	BLUE	73	10410	27.1862
4	ENPP1	BLACK	5969	5188	29.2312
5	IFNGR2	BLUE	4	19495	20.1129
5	JAK2	BLUE	5	19533	21.3411
5	STAT1	BLUE	6	18536	20.8255
5	SRPRA	BLUE	7	12885	24.7452
5	JAK1	BLUE	8	19547	25.5947
5	SRP14	BLUE	22	19497	31.0892
5	IFNGR1	BLUE	24	17067	27.5885
5	SRP54	BLUE	35	16527	29.5223
6	COG3	RED	10764	3	26.694
6	COG1	RED	13992	5	29.2746
6	SYS1	BLUE	15	12652	27.9177
6	COG8	RED	17190	17	29.1282
6	SLC39A7	BLUE	20	10874	31.5009
6	ARF4	BLUE	23	10024	31.4606
6	CAMLG	RED	18609	46	27.5967
6	GET3	RED	11936	49	28.3514

### Sheet: Fig2C_moduleprog_edges
cofunctional_module	gene_program	mean_beta	sum_beta	abs_mean_beta	color	sign	draw
5	7	-0.770779	-611.228	0.808157	BLUE	-	TRUE
3	2	0.663796	1415.88	0.709597	RED	+	TRUE
3	0	-0.518223	-1035.41	0.556444	BLUE	-	TRUE
6	1	0.328893	831.44	0.438482	RED	+	TRUE
1	2	0.161326	293.129	0.411573	RED	+	TRUE
1	0	-0.226592	-385.659	0.39567	BLUE	-	TRUE
3	7	-0.227968	-375.463	0.392389	BLUE	-	TRUE
1	7	-0.223231	-313.193	0.391012	BLUE	-	TRUE
0	7	0.29728	870.436	0.384872	RED	+	TRUE
3	5	-0.250183	-1931.92	0.367413	BLUE	-	TRUE
1	4	0.101615	495.477	0.349808	RED	+	TRUE
3	4	0.178475	1021.59	0.346428	RED	+	TRUE
6	7	0.167173	163.161	0.345665	RED	+	TRUE
3	1	0.0327939	139.899	0.343609	RED	+	TRUE
6	2	0.0707985	89.4893	0.340237	RED	+	TRUE
1	1	-0.0336801	-122.393	0.335556	BLUE	-	TRUE
0	0	0.199648	709.148	0.333378	RED	+	TRUE
1	5	-0.0610278	-401.441	0.332651	BLUE	-	TRUE
1	3	0.0565149	404.251	0.329348	RED	+	TRUE
1	6	-0.0529124	-433.247	0.32453	BLUE	-	TRUE
1	8	0.0588713	624.212	0.318081	RED	+	TRUE
3	3	-0.125831	-1056.6	0.318016	BLUE	-	TRUE
6	5	-0.0762464	-348.903	0.312641	BLUE	-	TRUE
0	2	-0.169559	-642.969	0.310758	BLUE	-	TRUE
6	0	-0.0412051	-48.7869	0.310717	BLUE	-	TRUE
6	3	-0.101565	-505.387	0.308746	BLUE	-	TRUE
2	7	-0.0616391	-199.279	0.307134	BLUE	-	TRUE
5	0	0.0841278	80.9309	0.306008	RED	+	TRUE
3	6	-0.0835657	-803.233	0.302119	BLUE	-	TRUE
6	4	-0.000655073	-2.22201	0.296962	BLUE	-	TRUE
5	2	-0.0841154	-86.3865	0.294002	BLUE	-	TRUE
6	6	0.0422082	240.418	0.293064	RED	+	TRUE
4	0	0.114778	373.716	0.292373	RED	+	TRUE
5	1	-0.0843053	-173.163	0.289836	BLUE	-	TRUE
0	4	-0.0921255	-937.469	0.289739	BLUE	-	TRUE
6	8	-0.0407787	-300.784	0.289083	BLUE	-	TRUE
3	8	0.0129259	160.889	0.288957	RED	+	TRUE
2	3	0.0476925	786.116	0.28694	RED	+	TRUE
0	5	0.0629581	864.288	0.286428	RED	+	TRUE
2	2	-0.0344823	-144.377	0.285024	BLUE	-	TRUE
0	1	-0.00688538	-52.2187	0.283329	BLUE	-	TRUE
4	7	0.0850919	228.387	0.282614	RED	+	TRUE
2	6	-0.000474874	-8.95993	0.282431	BLUE	-	TRUE
4	3	0.0344305	471.148	0.28216	RED	+	TRUE
4	5	0.0644494	811.031	0.282065	RED	+	TRUE
0	6	0.0421544	720.335	0.280905	RED	+	TRUE
4	2	-0.100772	-350.284	0.280417	BLUE	-	TRUE
4	6	0.0318453	498.825	0.280173	RED	+	TRUE
2	4	0.0080994	91.0049	0.279174	RED	+	TRUE
0	3	-0.0270127	-403.246	0.279022	BLUE	-	TRUE
2	8	0.0268142	655.152	0.278885	RED	+	TRUE
5	5	0.0429316	159.62	0.278885	RED	+	TRUE
2	5	0.0400295	606.768	0.278028	RED	+	TRUE
5	3	0.0623586	252.116	0.276674	RED	+	TRUE
4	1	-0.0121376	-84.3804	0.276095	BLUE	-	TRUE
0	8	-0.0379564	-839.9	0.274802	BLUE	-	TRUE
4	4	-0.0290963	-271.41	0.274621	BLUE	-	TRUE
2	1	-0.0272166	-227.912	0.273248	BLUE	-	TRUE
2	0	0.0143418	56.2484	0.27152	RED	+	TRUE
4	8	0.000476809	9.67158	0.270264	RED	+	TRUE
5	4	-0.0161475	-44.5026	0.267426	BLUE	-	TRUE
5	8	0.0187974	112.653	0.261974	RED	+	TRUE
5	6	0.00200961	9.30046	0.260557	RED	+	TRUE

### Sheet: Fig2C_gene_programs
gene	gene_program	feature_l2
S100B	0	10.4492
FXYD3	0	9.88946
NME4	0	9.26184
HAPLN1	0	9.12898
MARCKSL1	0	9.07851
SOX5	0	8.77174
SLC26A2	0	8.64359
CTSZ	0	8.55452
MANF	1	9.44404
SDF2L1	1	9.19691
ARF4	1	8.54385
RABAC1	1	8.33567
HSPA5	1	8.24968
YIF1A	1	8.23467
KDELR2	1	7.81608
LMAN1	1	7.8145
IL24	2	13.3017
GPRC5A	2	10.6194
SLC3A2	2	10.5529
DDIT3	2	10.5028
MTHFD2	2	10.2631
PSAT1	2	10.2057
PHGDH	2	10.1761
CD55	2	10.1158
ID3	3	8.30987
TGFA	3	7.39699
STK17A	3	7.33104
SNHG25	3	7.22954
CAVIN1	3	7.16502
NFIC	3	7.08609
MSN	3	7.05262
SLC5A3	3	7.01597
FST	4	9.40987
ID1	4	8.14231
S100A2	4	8.11764
PYGB	4	7.52722
MOK	4	7.48642
RAD23A	4	7.45869
PLP2	4	7.45493
EIF2S3	4	7.33455
AKAP12	5	9.04264
NNMT	5	8.91556
CAV1	5	8.02867
HSPB1	5	7.80356
MT-ND6	5	7.74989
PRSS23	5	7.69173
TPM1	5	7.6252
TIMP3	5	7.59673
MRPS6	6	7.42577
RPL22L1	6	7.37748
MFSD12	6	7.19178
TMEM179B	6	7.12614
TMSB4X	6	7.10658
BNIP3	6	6.9651
PHLDA2	6	6.93914
TIMM8B	6	6.93693
BST2	7	11.556
HLA-C	7	10.7436
GBP1	7	10.7322
STAT1	7	10.2259
HLA-DMA	7	10.1606
IRF1	7	10.1319
VAMP5	7	9.95409
HLA-DRB5	7	9.84866
PMEPA1	8	8.35531
PPDPF	8	7.13537
FLNA	8	6.99081
LRPPRC	8	6.88032
CSKMT	8	6.86344
PHLDA3	8	6.83
DUSP4	8	6.80624
ATP1B3	8	6.79257
