## Supplementary material for "Perturb-ME: Scalable mechanism discovery from phenotype-enriched genome-wide screens": Supplementary Table 5 - guide-seq primers.xlsx

### Sheet: Supplementary Table 8 - Oligonu
ID	Sequence	Use in this study
642F	GGCCTATTTCCCATGATTCCTTCA	Guide-seq PCR1 outer forward primer
643R	GCGCCAAAGTGGATCTCTGC	Guide-seq PCR1 outer reverse primer
646F	GATTTCTTGGCTTTATATATCTTGTGGAAAGGACGAAACACCG	Guide-seq PCR2 inner forward primer
998	CAAGCAGAAGACGGCATACGAGAT NNNNNNNN CGGTGCCACTTTTTCAAGTTG	Guide-seq PCR2 inner reverse primer (includes 8-bp i7 index)
503F	GATTTCTTGGCTTTATATATCTTGTGGAAAGGACGAAACACCG	Guide-seq amplicon Read 1 custom sequencing primer
649F	AATGATACGGCGACCACCGAGATCTACAC NNNN cgatttcttggctttatatatcttg	Guide-seq amplicon Index 1 custom sequencing primer
CropDialOut_R1	CTACACGACGCTCTTCCGATCT	10x CROP-seq dial-out PCR1 reverse primer
CropDialOut_U6_F	GTGACTGGAGTTCAGACGTGTGCTCTTCCGATCTTGTGGAAAGGACGAAACACC	10x CROP-seq dial-out PCR1 forward primer
CropDialOut_P5_R1	AATGATACGGCGACCACCGAGATCTACACTCTTTCCCTACACGACGCTC	10x CROP-seq dial-out PCR2 P5/R1 outer primer
Shari oligos	CAAGCAGAAGACGGCATACGAGAT NNNNNNNN GTGACTGGAGTTCAGACGTGTGCTCTTCCGATCT	10x CROP-seq dial-out PCR2 indexed reverse primer (includes 8-bp i7 index)
674F	GTGACTGGAGTTCAGACGTGTGCTCTTCCGATCT	10x CROP-seq dial-out Read 2 custom sequencing primer
